# Resolving cellular systems by ultra-sensitive and economical single-cell transcriptome filtering

**DOI:** 10.1101/800631

**Authors:** Andres F. Vallejo, James Davies, Amit Grover, Ching-Hsuan Tsai, Robert Jepras, Marta E. Polak, Jonathan West

**Author notes:** Joint senior author (Marta E. Polak, Jonathan West). Correspondence to: Dr Jonathan West, Dr Marta E Polak. **Authors contributions:** AFV, MEP and JW conceived the idea, planned the experiments and wrote the manuscript. AFV, JD and AG performed the experiments. AFV and MEP analysed the data. AG, CHT and RJ contributed to the experimental plan and reviewed the manuscript.

## Abstract

Single-cell transcriptomics has sensitivity limits that restrict low abundance transcript identification, affects clustering and introduce artefact. Here, we describe Constellation DropSeq (C-DropSeq), a molecular transcriptome filter that delivers two orders of magnitude sensitivity gains by maximising read utility while reducing sequencing depth and costs. The simple and powerful method is broadly compatible with library preparation routines and was demonstrated by identifying and characterizing the activation of rare dendritic cell sub-populations.
