## Supplementary material for "Resolving cellular systems by ultra-sensitive and economical single-cell transcriptome filtering": Table S1

### Sheet: CDS20
Supplementary Table 1
Gene Symbol	Specific region	Handler	Single primer Primer Sequence
LDHB	GGTGTGAATGTGGCAGGTGTT	TATCAACGCAGAGT	TATCAACGCAGAGTGGTGTGAATGTGGCAGGTGTT
IL7R	TGTCTGAGCCTCTGTCTGTTACTG	TATCAACGCAGAGT	TATCAACGCAGAGTTGTCTGAGCCTCTGTCTGTTACTG
S100A9	GCAACATAGAGACCATCATCAACA	TATCAACGCAGAGT	TATCAACGCAGAGTGCAACATAGAGACCATCATCAACA
LYZ	GATGTCCGTCAGTATGTTCAAGGT	TATCAACGCAGAGT	TATCAACGCAGAGTGATGTCCGTCAGTATGTTCAAGGT
CD79A	GAAACGATGGCAGAACGA	TATCAACGCAGAGT	TATCAACGCAGAGTGAAACGATGGCAGAACGA
MS4A1	TGAACGGTGAGGTGTCAGGTC	TATCAACGCAGAGT	TATCAACGCAGAGTTGAACGGTGAGGTGTCAGGTC
CCL5	GAGAAGAAATGGGTTCGGGAGTA	TATCAACGCAGAGT	TATCAACGCAGAGTGAGAAGAAATGGGTTCGGGAGTA
GZMK	AGTTACTACAACGGCGACCCTTT	TATCAACGCAGAGT	TATCAACGCAGAGTAGTTACTACAACGGCGACCCTTT
FCGR3A	AGCCGTAGTGGAATTAACAGGAA	TATCAACGCAGAGT	TATCAACGCAGAGTAGCCGTAGTGGAATTAACAGGAA
LST1	TCCCTGATCCCTGACCTAATGTT	TATCAACGCAGAGT	TATCAACGCAGAGTTCCCTGATCCCTGACCTAATGTT
GZMB	GAGCCGACCCAGCAGTTTATC	TATCAACGCAGAGT	TATCAACGCAGAGTGAGCCGACCCAGCAGTTTATC
PRF1	CCAACGCAAATTCGCAAACTTTCT	TATCAACGCAGAGT	TATCAACGCAGAGTCCAACGCAAATTCGCAAACTTTCT
FCER1A	AGTGAACCTGTGTACCTGGAAGTC	TATCAACGCAGAGT	TATCAACGCAGAGTAGTGAACCTGTGTACCTGGAAGTC
CLEC10A	TCACGACCTCCTCGCAAGAC	TATCAACGCAGAGT	TATCAACGCAGAGTTCACGACCTCCTCGCAAGAC
CD207	CATCAGAACCGTGACAGGACAG	TATCAACGCAGAGT	TATCAACGCAGAGTCATCAGAACCGTGACAGGACAG
CD1A	GCCTCCTCGTCACCCTTCTC	TATCAACGCAGAGT	TATCAACGCAGAGTGCCTCCTCGTCACCCTTCTC
HLA-DRB1	TGGAATGGAGAGCACGGTCT	TATCAACGCAGAGT	TATCAACGCAGAGTTGGAATGGAGAGCACGGTCT
CD74	GGCTCTTTCGTCACCCTTGGA	TATCAACGCAGAGT	TATCAACGCAGAGTGGCTCTTTCGTCACCCTTGGA
CD86	GGATGAATGGAAGGAGGCTTAGGA	TATCAACGCAGAGT	TATCAACGCAGAGTGGATGAATGGAAGGAGGCTTAGGA
CD274	GTCATCACTACACAGCCCTCCTAA	TATCAACGCAGAGT	TATCAACGCAGAGTGTCATCACTACACAGCCCTCCTAA
