## Supplementary material for "Resolving cellular systems by ultra-sensitive and economical single-cell transcriptome filtering": Table S2

### Sheet: CDS52
Supplementary Table 2
Gene Symbol	Specific region	Handler	Single primer Primer Sequence
LDHB	GGTGTGAATGTGGCAGGTGTT	TATCAACGCAGAGT	TATCAACGCAGAGTGGTGTGAATGTGGCAGGTGTT
IL7R	TGTCTGAGCCTCTGTCTGTTACTG	TATCAACGCAGAGT	TATCAACGCAGAGTTGTCTGAGCCTCTGTCTGTTACTG
S100A9	GCAACATAGAGACCATCATCAACA	TATCAACGCAGAGT	TATCAACGCAGAGTGCAACATAGAGACCATCATCAACA
LYZ	GATGTCCGTCAGTATGTTCAAGGT	TATCAACGCAGAGT	TATCAACGCAGAGTGATGTCCGTCAGTATGTTCAAGGT
CD79A	GAAACGATGGCAGAACGA	TATCAACGCAGAGT	TATCAACGCAGAGTGAAACGATGGCAGAACGA
MS4A1	TGAACGGTGAGGTGTCAGGTC	TATCAACGCAGAGT	TATCAACGCAGAGTTGAACGGTGAGGTGTCAGGTC
CCL5	GAGAAGAAATGGGTTCGGGAGTA	TATCAACGCAGAGT	TATCAACGCAGAGTGAGAAGAAATGGGTTCGGGAGTA
GZMK	AGTTACTACAACGGCGACCCTTT	TATCAACGCAGAGT	TATCAACGCAGAGTAGTTACTACAACGGCGACCCTTT
FCGR3A	AGCCGTAGTGGAATTAACAGGAA	TATCAACGCAGAGT	TATCAACGCAGAGTAGCCGTAGTGGAATTAACAGGAA
LST1	TCCCTGATCCCTGACCTAATGTT	TATCAACGCAGAGT	TATCAACGCAGAGTTCCCTGATCCCTGACCTAATGTT
GZMB	GAGCCGACCCAGCAGTTTATC	TATCAACGCAGAGT	TATCAACGCAGAGTGAGCCGACCCAGCAGTTTATC
PRF1	CCAACGCAAATTCGCAAACTTTCT	TATCAACGCAGAGT	TATCAACGCAGAGTCCAACGCAAATTCGCAAACTTTCT
FCER1A	AGTGAACCTGTGTACCTGGAAGTC	TATCAACGCAGAGT	TATCAACGCAGAGTAGTGAACCTGTGTACCTGGAAGTC
CLEC10A	TCACGACCTCCTCGCAAGAC	TATCAACGCAGAGT	TATCAACGCAGAGTTCACGACCTCCTCGCAAGAC
CD207	CATCAGAACCGTGACAGGACAG	TATCAACGCAGAGT	TATCAACGCAGAGTCATCAGAACCGTGACAGGACAG
CD1A	GCCTCCTCGTCACCCTTCTC	TATCAACGCAGAGT	TATCAACGCAGAGTGCCTCCTCGTCACCCTTCTC
HLA-DRB1	TGGAATGGAGAGCACGGTCT	TATCAACGCAGAGT	TATCAACGCAGAGTTGGAATGGAGAGCACGGTCT
CD74	GGCTCTTTCGTCACCCTTGGA	TATCAACGCAGAGT	TATCAACGCAGAGTGGCTCTTTCGTCACCCTTGGA
CD86	GGATGAATGGAAGGAGGCTTAGGA	TATCAACGCAGAGT	TATCAACGCAGAGTGGATGAATGGAAGGAGGCTTAGGA
CD274	GTCATCACTACACAGCCCTCCTAA	TATCAACGCAGAGT	TATCAACGCAGAGTGTCATCACTACACAGCCCTCCTAA
PSME1	AGCAGGAGAAGGAAGACAAGGA	TATCAACGCAGAGT	TATCAACGCAGAGTAGCAGGAGAAGGAAGACAAGGA
STAT3	ACAGGTGAGGCAGAACAGC	TATCAACGCAGAGT	TATCAACGCAGAGTACAGGTGAGGCAGAACAGC
SQSTM1	CCCTGTCCCTCCTAACAAGTGTA	TATCAACGCAGAGT	TATCAACGCAGAGTCCCTGTCCCTCCTAACAAGTGTA
NFKB1	GCTCCGAGACAGTGACAGTG	TATCAACGCAGAGT	TATCAACGCAGAGTGCTCCGAGACAGTGACAGTG
SOCS5	GCAAAATGGGGATTGAAGGGACTT	TATCAACGCAGAGT	TATCAACGCAGAGTGCAAAATGGGGATTGAAGGGACTT
IRF4	AGTGAAATGAGCAGCCCTTACAG	TATCAACGCAGAGT	TATCAACGCAGAGTAGTGAAATGAGCAGCCCTTACAG
SOCS1	ACGCACTTCCGCACATTCC	TATCAACGCAGAGT	TATCAACGCAGAGTACGCACTTCCGCACATTCC
SOCS3	GGAGGAGACGGGACATCTTTCA	TATCAACGCAGAGT	TATCAACGCAGAGTGGAGGAGACGGGACATCTTTCA
SOCS6	TCACACTACCAGCAATAGACAGTT	TATCAACGCAGAGT	TATCAACGCAGAGTTCACACTACCAGCAATAGACAGTT
IDO1	GCCAGCAGCCAAAGGAGAA	TATCAACGCAGAGT	TATCAACGCAGAGTGCCAGCAGCCAAAGGAGAA
MYC	TCTCAGACGACGGTAGGAATCAG	TATCAACGCAGAGT	TATCAACGCAGAGTTCTCAGACGACGGTAGGAATCAG
CCL22	AGGAGGCAAAGAGTAGGGTGTAAT	TATCAACGCAGAGT	TATCAACGCAGAGTAGGAGGCAAAGAGTAGGGTGTAAT
IL10RA	TGCCAAGACAGTATCAGACACAGC	TATCAACGCAGAGT	TATCAACGCAGAGTTGCCAAGACAGTATCAGACACAGC
CD80	AAAGCAGTAGTCAAGGAGGAAAGG	TATCAACGCAGAGT	TATCAACGCAGAGTAAAGCAGTAGTCAAGGAGGAAAGG
CD70	GCAAGTAGACGCCCAGGAG	TATCAACGCAGAGT	TATCAACGCAGAGTGCAAGTAGACGCCCAGGAG
IRF1	ATCACGAGGTCAGGAGATCAAGA	TATCAACGCAGAGT	TATCAACGCAGAGTATCACGAGGTCAGGAGATCAAGA
CYBB	ACTTAGGTCCAGCCTGTTCACA	TATCAACGCAGAGT	TATCAACGCAGAGTACTTAGGTCCAGCCTGTTCACA
CD207	CATCAGAACCGTGACAGGACAG	TATCAACGCAGAGT	TATCAACGCAGAGTCATCAGAACCGTGACAGGACAG
CD1A	GCCTCCTCGTCACCCTTCTC	TATCAACGCAGAGT	TATCAACGCAGAGTGCCTCCTCGTCACCCTTCTC
HLA-DRB1	TGGAATGGAGAGCACGGTCT	TATCAACGCAGAGT	TATCAACGCAGAGTTGGAATGGAGAGCACGGTCT
CD74	GGCTCTTTCGTCACCCTTGGA	TATCAACGCAGAGT	TATCAACGCAGAGTGGCTCTTTCGTCACCCTTGGA
CD86	GGATGAATGGAAGGAGGCTTAGGA	TATCAACGCAGAGT	TATCAACGCAGAGTGGATGAATGGAAGGAGGCTTAGGA
CD274	GTCATCACTACACAGCCCTCCTAA	TATCAACGCAGAGT	TATCAACGCAGAGTGTCATCACTACACAGCCCTCCTAA
LYN	TGATTGCCTGAACACCTGAACATC	TATCAACGCAGAGT	TATCAACGCAGAGTTGATTGCCTGAACACCTGAACATC
MALT1	AAGCAGGAAGGCAGAGCATCA	TATCAACGCAGAGT	TATCAACGCAGAGTAAGCAGGAAGGCAGAGCATCA
BIRC2	CCTTGTGGTCATCTGGTAGTATGC	TATCAACGCAGAGT	TATCAACGCAGAGTCCTTGTGGTCATCTGGTAGTATGC
HLA-DQA1	ATCGCCATCTACAGGAGCAGAAG	TATCAACGCAGAGT	TATCAACGCAGAGTATCGCCATCTACAGGAGCAGAAG
HLA-DPA1	ATCGCCATCTACAGGAGCAGAAG	TATCAACGCAGAGT	TATCAACGCAGAGTATCGCCATCTACAGGAGCAGAAG
NFKBIZ	TGATCCTCCTACCTGAGCCTTCT	TATCAACGCAGAGT	TATCAACGCAGAGTTGATCCTCCTACCTGAGCCTTCT
MLANA	CGAACCTTGACCGACATGAACT	TATCAACGCAGAGT	TATCAACGCAGAGTCGAACCTTGACCGACATGAACT
TYRP1	AGTCTCAGGTTCAAGGCTACAACA	TATCAACGCAGAGT	TATCAACGCAGAGTAGTCTCAGGTTCAAGGCTACAACA
IGFBP7	GCTGTGAGGTCATCGGAATCC	TATCAACGCAGAGT	TATCAACGCAGAGTGCTGTGAGGTCATCGGAATCC
