## Supplementary material for "Resolving cellular systems by ultra-sensitive and economical single-cell transcriptome filtering": Table S3

### Sheet: CDS127
Supplementary Table 3
Gene Symbol	Specific region	Handler	Single primer Primer Sequence
CD45	TTCCCCCACTGATGCCTACCT	TATCAACGCAGAGT	TATCAACGCAGAGTTTCCCCCACTGATGCCTACCT
CD3E	CCCAGTCCTAAAATATTG	TATCAACGCAGAGT	TATCAACGCAGAGTCCCAGTCCTAAAATATTG
CLF1	GCCTTTGTGAGCCCCTTC	TATCAACGCAGAGT	TATCAACGCAGAGTGCCTTTGTGAGCCCCTTC
GAPDH	AAACCTGCCAAATATGATGA	TATCAACGCAGAGT	TATCAACGCAGAGTAAACCTGCCAAATATGATGA
COX7C	CTTCCAGCAGCGGTATGTT	TATCAACGCAGAGT	TATCAACGCAGAGTCTTCCAGCAGCGGTATGTT
RPS5	CAGTGAAGGAGAAGTATG	TATCAACGCAGAGT	TATCAACGCAGAGTCAGTGAAGGAGAAGTATG
CD4	GCAGTGACAGAACTAAGA	TATCAACGCAGAGT	TATCAACGCAGAGTGCAGTGACAGAACTAAGA
CD8A	TGAGCATCAGTGAGGTTAA	TATCAACGCAGAGT	TATCAACGCAGAGTTGAGCATCAGTGAGGTTAA
CD56	TCCCATTACACATAGGTTTG	TATCAACGCAGAGT	TATCAACGCAGAGTTCCCATTACACATAGGTTTG
CD16	AACAGAACTATCTCAGCATCA	TATCAACGCAGAGT	TATCAACGCAGAGTAACAGAACTATCTCAGCATCA
CD19	TTATGAGAACGAGGATGAA	TATCAACGCAGAGT	TATCAACGCAGAGTTTATGAGAACGAGGATGAA
CD11c	AATACAGTTCTGAATATGC	TATCAACGCAGAGT	TATCAACGCAGAGTAATACAGTTCTGAATATGC
CD14	TCTGACAATCCTGGACTG	TATCAACGCAGAGT	TATCAACGCAGAGTTCTGACAATCCTGGACTG
CD45	AAGATGTCCTCCTTGTTCTACT	TATCAACGCAGAGT	TATCAACGCAGAGTAAGATGTCCTCCTTGTTCTACT
CD34	TTCTTCCCTGTATTTTCT	TATCAACGCAGAGT	TATCAACGCAGAGTTTCTTCCCTGTATTTTCT
HLA-DRA	CCATCTTCATCATCAAGG	TATCAACGCAGAGT	TATCAACGCAGAGTCCATCTTCATCATCAAGG
LIMA1	ATTAGAGAACATACAGAAGGAAT	TATCAACGCAGAGT	TATCAACGCAGAGTATTAGAGAACATACAGAAGGAAT
DENND1B	TGACAGTGTAACTTCCATAACG	TATCAACGCAGAGT	TATCAACGCAGAGTTGACAGTGTAACTTCCATAACG
IDO1	TTATCATAGCAGAGACATC	TATCAACGCAGAGT	TATCAACGCAGAGTTTATCATAGCAGAGACATC
C1ORF54	TCCAGACAGACAGAAGAA	TATCAACGCAGAGT	TATCAACGCAGAGTTCCAGACAGACAGAAGAA
CLEC9A	AGCAATTCCCTTCTTTCG	TATCAACGCAGAGT	TATCAACGCAGAGTAGCAATTCCCTTCTTTCG
XCR1	CTGTGATTATTCCGAACT	TATCAACGCAGAGT	TATCAACGCAGAGTCTGTGATTATTCCGAACT
CD1C	GTTGTGCTGTATATGGAAGAC	TATCAACGCAGAGT	TATCAACGCAGAGTGTTGTGCTGTATATGGAAGAC
FCER1A	TGAAGACAGTGGAACCTAC	TATCAACGCAGAGT	TATCAACGCAGAGTTGAAGACAGTGGAACCTAC
CLEC10A	TCTTCTCACGACCTCCTC	TATCAACGCAGAGT	TATCAACGCAGAGTTCTTCTCACGACCTCCTC
FCGR2B	TTAACAGATAATAGCAACTTGG	TATCAACGCAGAGT	TATCAACGCAGAGTTTAACAGATAATAGCAACTTGG
S100A9	AACATAGAGACCATCATC	TATCAACGCAGAGT	TATCAACGCAGAGTAACATAGAGACCATCATC
S100A8	CCAGAGACTGTAGCAACT	TATCAACGCAGAGT	TATCAACGCAGAGTCCAGAGACTGTAGCAACT
RNASE2	CAATTATCAACGGCGATG	TATCAACGCAGAGT	TATCAACGCAGAGTCAATTATCAACGGCGATG
F13A1	TCAGCAGGAGCCAATATC	TATCAACGCAGAGT	TATCAACGCAGAGTTCAGCAGGAGCCAATATC
TESC	AAGGAGAACTTCAACAAT	TATCAACGCAGAGT	TATCAACGCAGAGTAAGGAGAACTTCAACAAT
TMEM176B	AAGTCAAGAGAACCAATG	TATCAACGCAGAGT	TATCAACGCAGAGTAAGTCAAGAGAACCAATG
LOC200772	AGAAACAGAAGAACAAAG	TATCAACGCAGAGT	TATCAACGCAGAGTAGAAACAGAAGAACAAAG
CD5	CATTTGATGCTGTATCTC	TATCAACGCAGAGT	TATCAACGCAGAGTCATTTGATGCTGTATCTC
AXL	CTAAGATGTGATATTCTAAGACT	TATCAACGCAGAGT	TATCAACGCAGAGTCTAAGATGTGATATTCTAAGACT
SIGLEC6	GGAGGTGGAGGTTGAAGTG	TATCAACGCAGAGT	TATCAACGCAGAGTGGAGGTGGAGGTTGAAGTG
CD22	AGAAAATGTGGACTATGT	TATCAACGCAGAGT	TATCAACGCAGAGTAGAAAATGTGGACTATGT
GZMB	CAGCCTATAATCCTAAGAAC	TATCAACGCAGAGT	TATCAACGCAGAGTCAGCCTATAATCCTAAGAAC
IGJ	AGGTCAATTATATGTCTCCATTAG	TATCAACGCAGAGT	TATCAACGCAGAGTAGGTCAATTATATGTCTCCATTAG
SERPINF1	TGAGTATCATCTTCTTCCT	TATCAACGCAGAGT	TATCAACGCAGAGTTGAGTATCATCTTCTTCCT
DERL3	TATCTACTACTTCCTGGA	TATCAACGCAGAGT	TATCAACGCAGAGTTATCTACTACTTCCTGGA
CLEC4C	AAGGACATAGAAGATTGGA	TATCAACGCAGAGT	TATCAACGCAGAGTAAGGACATAGAAGATTGGA
CYP1B1	TTGGAGGCTGGAGTAATCA	TATCAACGCAGAGT	TATCAACGCAGAGTTTGGAGGCTGGAGTAATCA
VCAN	TGTTAGGTGGAGTGTATGTG	TATCAACGCAGAGT	TATCAACGCAGAGTTGTTAGGTGGAGTGTATGTG
FCGR1A	TAGTATAGACAATAAGGAAGGAA	TATCAACGCAGAGT	TATCAACGCAGAGTTAGTATAGACAATAAGGAAGGAA
LAIR2	ACAGAACAGAAAGCTCTC	TATCAACGCAGAGT	TATCAACGCAGAGTACAGAACAGAAAGCTCTC
XYLT1	AGCAGATGGGTAGTGTTC	TATCAACGCAGAGT	TATCAACGCAGAGTAGCAGATGGGTAGTGTTC
LIPA	TGTGCCAGTAATAAGGATG	TATCAACGCAGAGT	TATCAACGCAGAGTTGTGCCAGTAATAAGGATG
TCF7L2	AAATGTGTTTGGTAGCAGATT	TATCAACGCAGAGT	TATCAACGCAGAGTAAATGTGTTTGGTAGCAGATT
CXCR1	TCCTAATAAAGCTTCTGT	TATCAACGCAGAGT	TATCAACGCAGAGTTCCTAATAAAGCTTCTGT
CXCR2	TACAACACGGACGAACCT	TATCAACGCAGAGT	TATCAACGCAGAGTTACAACACGGACGAACCT
CSF3R	CAAGTCCTATGAGAACCT	TATCAACGCAGAGT	TATCAACGCAGAGTCAAGTCCTATGAGAACCT
MMP25	CAGTTTTAGGATCTAAATGA	TATCAACGCAGAGT	TATCAACGCAGAGTCAGTTTTAGGATCTAAATGA
ALPL	CAACAGGGTAGATTTCTC	TATCAACGCAGAGT	TATCAACGCAGAGTCAACAGGGTAGATTTCTC
CCL4	TCTGAGAAAACCTCTTTT	TATCAACGCAGAGT	TATCAACGCAGAGTTCTGAGAAAACCTCTTTT
GNLY	AAGAAGATGGTGGATAAG	TATCAACGCAGAGT	TATCAACGCAGAGTAAGAAGATGGTGGATAAG
IL32	CAATCCTCAAAATGAAGAT	TATCAACGCAGAGT	TATCAACGCAGAGTCAATCCTCAAAATGAAGAT
PRF1	CAAATTCGCAAACTTTCT	TATCAACGCAGAGT	TATCAACGCAGAGTCAAATTCGCAAACTTTCT
GZMH	GGCATCCTAGTGAGAAAG	TATCAACGCAGAGT	TATCAACGCAGAGTGGCATCCTAGTGAGAAAG
CD96	CACAATGTTGAGAATGAGT	TATCAACGCAGAGT	TATCAACGCAGAGTCACAATGTTGAGAATGAGT
IL2RB	ATTCCTGTTGCCTTTATATCC	TATCAACGCAGAGT	TATCAACGCAGAGTATTCCTGTTGCCTTTATATCC
KLRB1	CAGTGACATCCTTAATACAGAA	TATCAACGCAGAGT	TATCAACGCAGAGTCAGTGACATCCTTAATACAGAA
FGFBP2	AATGAGGAAGCAAAGAAG	TATCAACGCAGAGT	TATCAACGCAGAGTAATGAGGAAGCAAAGAAG
IL10	TGTGAACGATTTAGAAAGAA	TATCAACGCAGAGT	TATCAACGCAGAGTTGTGAACGATTTAGAAAGAA
IL12	ATTCGGGCAGTGACTATTG	TATCAACGCAGAGT	TATCAACGCAGAGTATTCGGGCAGTGACTATTG
IL15	AAGAAGAACTATATGTGAATCCT	TATCAACGCAGAGT	TATCAACGCAGAGTAAGAAGAACTATATGTGAATCCT
IL13	GTAGCATTACAGTGGGTG	TATCAACGCAGAGT	TATCAACGCAGAGTGTAGCATTACAGTGGGTG
IL26	ATTATTGGAAAGCAGTCAGTAAAC	TATCAACGCAGAGT	TATCAACGCAGAGTATTATTGGAAAGCAGTCAGTAAAC
IL31	ATATCTCAAGACAATCAGACA	TATCAACGCAGAGT	TATCAACGCAGAGTATATCTCAAGACAATCAGACA
IL9	ATCAACTTCCTCATCAACAA	TATCAACGCAGAGT	TATCAACGCAGAGTATCAACTTCCTCATCAACAA
IL22	CTTGGAGAGAGTGGAGAGA	TATCAACGCAGAGT	TATCAACGCAGAGTCTTGGAGAGAGTGGAGAGA
IL4	CCTTACAGGAGATCATCAA	TATCAACGCAGAGT	TATCAACGCAGAGTCCTTACAGGAGATCATCAA
CD40	AACTTGTATTAAAGACAGAGG	TATCAACGCAGAGT	TATCAACGCAGAGTAACTTGTATTAAAGACAGAGG
CD70	TACGTATCCATCGTGATG	TATCAACGCAGAGT	TATCAACGCAGAGTTACGTATCCATCGTGATG
CD80	GCAGTAGTCAAGGAGGAA	TATCAACGCAGAGT	TATCAACGCAGAGTGCAGTAGTCAAGGAGGAA
CD83	TGAAGCAGTAGCCTAACA	TATCAACGCAGAGT	TATCAACGCAGAGTTGAAGCAGTAGCCTAACA
CD206	CGGAGTAGTCATCATTGTG	TATCAACGCAGAGT	TATCAACGCAGAGTCGGAGTAGTCATCATTGTG
CD208	ATTAGGGTAGATGAAAGGAGAG	TATCAACGCAGAGT	TATCAACGCAGAGTATTAGGGTAGATGAAAGGAGAG
CD205	GTTAAACAGAGAAAGGGTCCAT	TATCAACGCAGAGT	TATCAACGCAGAGTGTTAAACAGAGAAAGGGTCCAT
CD209	ATTGTTCCTTTAACTTTCG	TATCAACGCAGAGT	TATCAACGCAGAGTATTGTTCCTTTAACTTTCG
PDL1	TGAGTCAATCTAGTCCTAA	TATCAACGCAGAGT	TATCAACGCAGAGTTGAGTCAATCTAGTCCTAA
TNFA	CCTGACATCTGGAATCTG	TATCAACGCAGAGT	TATCAACGCAGAGTCCTGACATCTGGAATCTG
B2M	AATTGACAGGATTATTGGAA	TATCAACGCAGAGT	TATCAACGCAGAGTAATTGACAGGATTATTGGAA
CTSS	AAGCCTATGAATGCCTTCT	TATCAACGCAGAGT	TATCAACGCAGAGTAAGCCTATGAATGCCTTCT
ITGAV	ATAATGAACTTCTTGGGAGAGGTA	TATCAACGCAGAGT	TATCAACGCAGAGTATAATGAACTTCTTGGGAGAGGTA
NCF2	AAGGTGAATGAAGAATGG	TATCAACGCAGAGT	TATCAACGCAGAGTAAGGTGAATGAAGAATGG
PDIA3	TAGTTATGAGTGAAGCATCC	TATCAACGCAGAGT	TATCAACGCAGAGTTAGTTATGAGTGAAGCATCC
PSMA1	AGACTTGGAGTTTACAATCTATGA	TATCAACGCAGAGT	TATCAACGCAGAGTAGACTTGGAGTTTACAATCTATGA
PSMD10	CAAGAGAATGGTGGAAGGT	TATCAACGCAGAGT	TATCAACGCAGAGTCAAGAGAATGGTGGAAGGT
PSMD2	GAAACATTATTCTAGGCAAATC	TATCAACGCAGAGT	TATCAACGCAGAGTGAAACATTATTCTAGGCAAATC
TAP1	TACTTATCCTGGATGATG	TATCAACGCAGAGT	TATCAACGCAGAGTTACTTATCCTGGATGATG
TAP2	ACTACTACTACTACTAAGCATTCA	TATCAACGCAGAGT	TATCAACGCAGAGTACTACTACTACTACTAAGCATTCA
SLA2	TAGAGTCAACGAGAAAGT	TATCAACGCAGAGT	TATCAACGCAGAGTTAGAGTCAACGAGAAAGT
NLRC3	CCCTACAGAAACCTAACG	TATCAACGCAGAGT	TATCAACGCAGAGTCCCTACAGAAACCTAACG
CCL5	GAACCTGAACTTACACAA	TATCAACGCAGAGT	TATCAACGCAGAGTGAACCTGAACTTACACAA
ETS1	GGATTGGAGGTAGCATTCA	TATCAACGCAGAGT	TATCAACGCAGAGTGGATTGGAGGTAGCATTCA
LCK	ATTAACTACGGGACATTC	TATCAACGCAGAGT	TATCAACGCAGAGTATTAACTACGGGACATTC
CBLB	CTGGAGATAGAAGGACTTAT	TATCAACGCAGAGT	TATCAACGCAGAGTCTGGAGATAGAAGGACTTAT
ERAP1	GGTGTCAGGTTTCAGGGTTT	TATCAACGCAGAGT	TATCAACGCAGAGTGGTGTCAGGTTTCAGGGTTT
IFNG	AAGAGGAGAGTGACAGAA	TATCAACGCAGAGT	TATCAACGCAGAGTAAGAGGAGAGTGACAGAA
CCR7	TCTTGGCTTGGTGAGGAA	TATCAACGCAGAGT	TATCAACGCAGAGTTCTTGGCTTGGTGAGGAA
CXCL3	GCACCAACTGACAGGAGA	TATCAACGCAGAGT	TATCAACGCAGAGTGCACCAACTGACAGGAGA
CXCL8	GCCAAGAGAATATCCGAACT	TATCAACGCAGAGT	TATCAACGCAGAGTGCCAAGAGAATATCCGAACT
IL1B	AGCACCTCTCAAGCAGAA	TATCAACGCAGAGT	TATCAACGCAGAGTAGCACCTCTCAAGCAGAA
IRF7	CGCTACACGGAGGAACTG	TATCAACGCAGAGT	TATCAACGCAGAGTCGCTACACGGAGGAACTG
SOD2	TGGGTGAAAGAGATCCTGTC	TATCAACGCAGAGT	TATCAACGCAGAGTTGGGTGAAAGAGATCCTGTC
SP110	TCGGAATGAGGATGGAACT	TATCAACGCAGAGT	TATCAACGCAGAGTTCGGAATGAGGATGGAACT
IFIH1	ACAGTGGCAGAAGAAGGT	TATCAACGCAGAGT	TATCAACGCAGAGTACAGTGGCAGAAGAAGGT
LAIR1	GGCAGCAGCAGATATTCAC	TATCAACGCAGAGT	TATCAACGCAGAGTGGCAGCAGCAGATATTCAC
JUNB	TGGAGGACAAGGTGAAGA	TATCAACGCAGAGT	TATCAACGCAGAGTTGGAGGACAAGGTGAAGA
NR2C2	TCACAGTACAAGCCGTAGTT	TATCAACGCAGAGT	TATCAACGCAGAGTTCACAGTACAAGCCGTAGTT
BATF	TCCAGGCTGTTCCCAAAT	TATCAACGCAGAGT	TATCAACGCAGAGTTCCAGGCTGTTCCCAAAT
LILRB4	ATGATGTCTTCCTGGCTGTA	TATCAACGCAGAGT	TATCAACGCAGAGTATGATGTCTTCCTGGCTGTA
SELPLG	GCTTCCATCTAGTGACAAGT	TATCAACGCAGAGT	TATCAACGCAGAGTGCTTCCATCTAGTGACAAGT
LY9	TGAGGAGGATGAGGACAG	TATCAACGCAGAGT	TATCAACGCAGAGTTGAGGAGGATGAGGACAG
NRP1	AGGGCTGGCAACATCTAA	TATCAACGCAGAGT	TATCAACGCAGAGTAGGGCTGGCAACATCTAA
CRLF2	TGAAGGCTATGGAGGATGT	TATCAACGCAGAGT	TATCAACGCAGAGTTGAAGGCTATGGAGGATGT
CD93	CCATCACCTTGAACAATAGC	TATCAACGCAGAGT	TATCAACGCAGAGTCCATCACCTTGAACAATAGC
TNFRSF10B	GGTACGATCTTGGCTCAGT	TATCAACGCAGAGT	TATCAACGCAGAGTGGTACGATCTTGGCTCAGT
CD164	TGGCTTCAAAGTTTCTTGGG	TATCAACGCAGAGT	TATCAACGCAGAGTTGGCTTCAAAGTTTCTTGGG
CD226	GGCAATTCAGAGCATGGTTA	TATCAACGCAGAGT	TATCAACGCAGAGTGGCAATTCAGAGCATGGTTA
ATP1B3	TCAGGATGATCGTGACAAGT	TATCAACGCAGAGT	TATCAACGCAGAGTTCAGGATGATCGTGACAAGT
CD81	CAAGGCTGTGGTGAAGAC	TATCAACGCAGAGT	TATCAACGCAGAGTCAAGGCTGTGGTGAAGAC
ICAM1	GCCTATTGGGTATGCTGAG	TATCAACGCAGAGT	TATCAACGCAGAGTGCCTATTGGGTATGCTGAG
TLR10	GTGTTCATCCCAGGATTGTT	TATCAACGCAGAGT	TATCAACGCAGAGTGTGTTCATCCCAGGATTGTT
TFRC	CATAGGGCAGTTGGAAACG	TATCAACGCAGAGT	TATCAACGCAGAGTCATAGGGCAGTTGGAAACG
CDH1	TTGGAGATGGCAGGAGAG	TATCAACGCAGAGT	TATCAACGCAGAGTTTGGAGATGGCAGGAGAG
